# Defining mutational signatures of lung cancer-associated carcinogens through *in vitro* exposure of human airway epithelial cells

**DOI:** 10.64898/2026.03.05.707509

**Authors:** Natasha Q. Gurevich, Darren J. Chiu, Masanao Yajima, Jonathan Huggins, Sarah A. Mazzilli, Joshua D. Campbell

**Affiliations:** Section of Computational Biomedicine, Department of Medicine, Boston University Chobanian & Avedisian School of Medicine, Boston, Massachusetts; Bioinformatics Program, Boston University, Boston, Massachusetts; Department of Mathematics & Statistics, Boston University, Boston, Massachusetts; Faculty of Computing and Data Sciences, Boston University, Boston, Massachusetts

**Author notes:** **Corresponding authors:** Joshua D. Campbell, 72 E Concord St Boston, MA 02118, Sarah A. Mazzilli, 72 E Concord St Boston, MA 02118. M. Yajima in now an employee at Takeda Pharmaceuticals. These authors serve as co-senior authors (Sarah A. Mazzilli, Joshua D. Campbell).

**Keywords:** Mutational signatures, cancer genomics, lung cancer, bioinformatics

## Abstract

While distinct environmental exposures imprint unique mutational signatures on cancer genomes, the specific causal patterns for many known carcinogens remain uncharacterized in relevant human tissues. To address this gap, we developed a novel, physiologically relevant system that uses a combination of airway epithelial cells and whole genome sequencing to characterize mutational patterns induced by genotoxic carcinogens associated with lung cancer. After validating the platform’s accuracy by successfully recapturing the known signature for Benzo(a)pyrene (BaP), we used this system to gain detailed insights into the types of mutations that occur with exposure to N-nitrosotris-(2-chloroethyl) urea (NTCU) and 4-(methylnitrosamino)-1-(3-pyridyl)-1-butanone (NNK), genotoxic compounds that induce lung squamous cell carcinoma and lung adenocarcinoma in mouse models, respectively. Cells exposed to NTCU had significantly more somatic SNVs compared to control samples. An average of 82.3% of mutations in NTCU samples were attributed to a novel mutational signature distinct from those in the COSMIC database but highly correlated with recent *in vivo* mouse models. In contrast, NNK exposure did not demonstrate a distinct mutational pattern above background at both high and low concentrations. Ultimately, this *in vitro* system provides a robust platform to define causal links between environmental exposures and mutational patterns in lung cancer mutagenesis.

**Statement of Significance:** *In vitro* exposure of N-nitrosotris-(2-chloroethyl) urea to airway epithelial cells revealed a distinct mutational signature.
