## Supplementary Tables for "Defining mutational signatures of lung cancer-associated carcinogens through *in vitro* exposure of human airway epithelial cells"

### Sheet: Table_S1-Primer Sequences
Supplementary Table 1. Primer Sequences
Primer	Sequences
long mito Forward	TCT AAG CCT CCT TAT TCG AGC CGA
short mito Forward	CCC CAC AAA CCC CAT TAC TAA ACC CA
common mito Reverse	TTT CAT CAT GCG GAG ATG TTG GAT GG

### Sheet: Table_S2-SBS Signatures
Supplementary Table 2. SBS Signatures
	Signature1	Signature2	Signature3
C>A_ACA	0.02292	0.0190131	0.0262519
C>A_ACC	0.0347401	0.0026118	0.0135692
C>A_ACG	0.0124947	0.00076138	0.00181251
C>A_ACT	0.0177379	0.00802792	0.0135089
C>A_CCA	0.0655743	0.0177025	0.00954556
C>A_CCC	0.130827	2.49e-08	0.00781119
C>A_CCG	0.0247564	0.00137989	1.13e-14
C>A_CCT	0.0774523	0.0108269	0.0070392
C>A_GCA	0.0235103	0.0151489	0.00928326
C>A_GCC	0.0693904	0.0011009	0.00621253
C>A_GCG	0.0159882	0.000968	0.00056312
C>A_GCT	0.0202263	0.0101705	0.0071397
C>A_TCA	0.0255838	0.0174747	0.0191329
C>A_TCC	0.0723334	0.00330711	0.0281859
C>A_TCG	0.0100178	0.00163394	0.00145336
C>A_TCT	0.0463409	0.0299707	0.0315441
C>G_ACA	0.00536682	0.00785782	0.00347518
C>G_ACC	0.00447266	0.0039492	0.00480711
C>G_ACG	0.00312373	0.00168176	0.0005021
C>G_ACT	0.00390089	0.00666589	0.00583284
C>G_CCA	0.00557799	0.00353702	0.0013883
C>G_CCC	0.00954833	0.00281379	0.00376565
C>G_CCG	0.00473119	0.00046848	0.00018688
C>G_CCT	0.00827367	0.00625069	0.00276946
C>G_GCA	0.00451816	0.00220664	0.00213285
C>G_GCC	0.0120074	0.00206948	0.00304233
C>G_GCG	0.00505481	0.00075783	0.00017306
C>G_GCT	0.00404509	0.00388814	0.00325585
C>G_TCA	0.00499727	0.00759541	0.00493975
C>G_TCC	0.00726937	0.00358693	0.0101904
C>G_TCG	0.00240464	0.00046104	0.00091997
C>G_TCT	0.00691196	0.0144154	0.00993908
C>T_ACA	0.00776747	0.0141732	0.0447945
C>T_ACC	0.00846043	4.87e-05	0.0483776
C>T_ACG	0.00435678	0.00764707	0.0134993
C>T_ACT	0.00550847	0.00892096	0.0433677
C>T_CCA	0.0103076	0.0153305	0.00994732
C>T_CCC	0.0197738	0.011635	0.015791
C>T_CCG	0.00482046	0.00905998	0.00296411
C>T_CCT	0.0256821	0.0141822	0.0172953
C>T_GCA	0.00694198	0.0148534	0.0129902
C>T_GCC	0.0167243	0.00704061	0.0224022
C>T_GCG	0.00491209	0.0109035	0.00592484
C>T_GCT	0.0074375	0.0134583	0.0226163
C>T_TCA	0.00569895	0.0238567	0.0241129
C>T_TCC	0.0105414	0.0151007	0.0443579
C>T_TCG	0.00223973	0.00891574	0.00652236
C>T_TCT	0.0101206	0.0297365	0.0421323
T>A_ATA	0.00481264	0.00660594	0.0236015
T>A_ATC	0.00072769	0.00245415	0.0150453
T>A_ATG	0.00275035	0.00501178	0.0265655
T>A_ATT	0.00231176	0.0113464	0.0215191
T>A_CTA	0.00251387	0.00782336	0.00422362
T>A_CTC	0.00220363	0.00957455	0.00592905
T>A_CTG	0.00487148	0.013151	0.00813711
T>A_CTT	0.003848	0.0164163	0.00341562
T>A_GTA	0.00151057	0.00483464	0.00803488
T>A_GTC	0.00107	0.00487682	0.00766173
T>A_GTG	0.00299096	0.00887186	0.00967764
T>A_GTT	0.00147635	0.0107989	0.00917123
T>A_TTA	0.00443841	0.0178889	0.0115663
T>A_TTC	0.00151877	0.00918226	0.00931264
T>A_TTG	0.00212741	0.0119767	0.0083516
T>A_TTT	0.00283012	0.0242682	0.010635
T>C_ATA	0.00277089	0.0263907	0.0116715
T>C_ATC	0.00089653	0.00862771	0.00696032
T>C_ATG	0.00181505	0.0195326	0.00769403
T>C_ATT	0.00221641	0.0295384	0.0148465
T>C_CTA	0.00552635	0.0172217	0.00387373
T>C_CTC	0.0013762	0.0123625	0.00687518
T>C_CTG	0.00204093	0.0243953	0.00553084
T>C_CTT	0.00322407	0.0229095	0.00509532
T>C_GTA	0.00111487	0.0146535	0.0064373
T>C_GTC	0.00069335	0.0075798	0.00518787
T>C_GTG	0.00077896	0.0135404	0.00696726
T>C_GTT	0.00147297	0.0228729	0.00982836
T>C_TTA	0.00160456	0.0208728	0.00536022
T>C_TTC	0.00139043	0.0161312	0.00616284
T>C_TTG	0.00121122	0.0190981	0.00504908
T>C_TTT	0.00213642	0.032529	0.00946484
T>G_ATA	0.00063614	0.00305188	0.0102669
T>G_ATC	5.95e-22	0.00034532	0.00985575
T>G_ATG	0.00096933	0.00604026	0.00636808
T>G_ATT	1.76e-20	0.00545268	0.0162506
T>G_CTA	0.00033791	0.00416534	0.00133569
T>G_CTC	0.00045234	0.00323816	0.00190624
T>G_CTG	0.00162669	0.00920268	0.00266446
T>G_CTT	0.00072846	0.00963531	0.00345712
T>G_GTA	0.00053801	0.00315062	0.0031234
T>G_GTC	0.00018222	0.00084319	0.00405277
T>G_GTG	0.00196402	0.00922257	0.00333615
T>G_GTT	0.00048688	0.00668027	0.00417192
T>G_TTA	0.00088012	0.00907753	0.00292541
T>G_TTC	0.00059838	0.00502995	0.00382155
T>G_TTG	0.00323515	0.0176863	0.00252312
T>G_TTT	0.00170108	0.0206732	0.00661744

### Sheet: Table_S3-SBS Exposures
Supplementary Table 3. SBS Exposures
	Signature1	Signature2	Signature3
BaP_5nM_DMSO_rep1	59969	50.3393	1873.65
BaP_5nM_DMSO_rep2	10649	1218.54	1470.46
BaP_5nM_DMSO_rep3	7118.53	1524.69	1029.78
BaP_5nM_DMSO_rep4	11986.5	1306.72	1105.76
control_acetone_rep1	150.616	1296.51	500.87
control_acetone_rep2	240.46	1182.98	507.564
control_acetone_rep3	316.92	2735.37	1418.71
control_DMSO_rep1	89.6996	3424	1261.3
control_DMSO_rep2	185.791	1351.58	661.626
control_DMSO_rep3	164.245	1299.08	661.68
control_rep1	163.55	3366.99	1418.46
control_rep2	104.043	1079.32	522.639
control_rep3	130.966	1462.63	629.408
NNK_0.01nM_DMSO_rep1	128.493	2203.36	778.143
NNK_0.01nM_DMSO_rep2	90.4618	1773.95	807.585
NNK_0.01nM_DMSO_rep3	140.578	3326.08	1436.35
NNK_0.01nM_DMSO_rep4	173.285	2697.61	777.106
NNK_1.0nM_DMSO_rep1	172.279	3144.57	1234.15
NNK_1.0nM_DMSO_rep2	102.736	1694	499.263
NNK_1.0nM_DMSO_rep3	236.847	3265.33	1366.82
NNK_1.0nM_DMSO_rep4	225.692	2756.56	1285.75
NTCU_0.5nM_Acetone_rep1	429.662	1295.44	7779.89
NTCU_0.5nM_Acetone_rep2	390.017	1035.1	8448.88
NTCU_0.5nM_Acetone_rep3	434.834	1315.29	8096.88
NTCU_0.5nM_Acetone_rep4	560.685	1416.24	7738.08

### Sheet: Table_S4-DBS Signatures
Supplementary Table 4. DBS Signatures
	Signature1	Signature2	Signature3
AC>NN_CA	0.00541327	2.08e-20	0.0205825
AC>NN_CG	8.3e-12	0.0125731	6.64e-11
AC>NN_CT	9.96e-12	0.0258534	0.00388777
AC>NN_GA	0.00537466	2.08e-20	0.020704
AC>NN_GG	0.00084715	2.08e-20	0.0123823
AC>NN_GT	0.00275083	0.0026565	0.0171993
AC>NN_TA	0.00909867	0.00542431	0.0228984
AC>NN_TG	8.31e-12	0.0141448	8.55e-11
AC>NN_TT	0.00380323	0.033361	9.08e-20
AT>NN_CA	2.02e-20	0.00215034	0.0116172
AT>NN_CC	1.19e-11	0.0152216	0.00078966
AT>NN_CG	0.0007968	5.23e-11	1.33e-10
AT>NN_GA	0.00125125	0.00282172	0.00911528
AT>NN_GC	0.0007968	6.36e-11	2.1e-10
AT>NN_TA	0.00381778	0.00682383	0.00969839
CC>NN_AA	0.372168	2.08e-20	0.0198684
CC>NN_AG	0.0369484	0.00098838	7.3e-11
CC>NN_AT	0.0380327	0.0292412	0.019219
CC>NN_GA	0.0110115	2.08e-20	0.0104849
CC>NN_GG	0.00126444	0.00222088	0.00250815
CC>NN_GT	0.00168043	0.00369796	0.00887408
CC>NN_TA	0.0272714	0.00999183	0.00355214
CC>NN_TG	0.00521592	0.0124359	0.01139
CC>NN_TT	0.00631294	0.0278814	0.0434833
CG>NN_AT	0.00956158	6.27e-11	9.75e-11
CG>NN_GC	1.36e-11	1.72e-10	3.11e-10
CG>NN_GT	0.00462559	0.00187778	7.11e-11
CG>NN_TA	2.02e-10	0.0157164	7.16e-10
CG>NN_TC	0.0366527	1.13e-10	1.88e-10
CG>NN_TT	0.00692882	0.0103971	0.00423557
CT>NN_AA	0.0178698	0.0290029	0.037921
CT>NN_AC	0.0103841	0.0027579	0.00555049
CT>NN_AG	0.00461906	0.0230996	0.0188242
CT>NN_GA	2.55e-11	1.24e-10	0.0125408
CT>NN_GC	0.00280755	0.00275224	0.00934356
CT>NN_GG	0.00105851	0.0104853	2.21e-10
CT>NN_TA	0.0229568	0.0270144	2e-20
CT>NN_TC	0.00493325	0.0175651	0.0241595
CT>NN_TG	0.00723139	0.0164238	0.0212549
GC>NN_AA	0.00973302	0.0339973	0.065596
GC>NN_AG	0.00326373	0.0422833	3.21e-17
GC>NN_AT	0.00639552	0.0185743	0.0229623
GC>NN_CA	0.00412614	2.08e-20	0.0120933
GC>NN_CG	0.0007968	5.23e-11	1.33e-10
GC>NN_TA	0.00478079	7.04e-11	1.17e-10
TA>NN_AT	0.00513539	0.00941033	0.00643938
TA>NN_CG	7.76e-12	0.00298533	0.0127928
TA>NN_CT	0.0028895	2.08e-20	0.0235104
TA>NN_GC	8.01e-12	0.00157164	1.34e-10
TA>NN_GG	0.00085367	2.08e-20	0.00985359
TA>NN_GT	0.00085643	0.00302565	1.3e-10
TC>NN_AA	0.016607	0.121375	0.0800842
TC>NN_AG	2.78e-12	0.0202231	0.00785668
TC>NN_AT	0.00818678	0.0328808	0.0321146
TC>NN_CA	0.00760902	0.069764	0.0427922
TC>NN_CG	0.0002895	0.00571554	3.84e-10
TC>NN_CT	1.52e-20	0.00363735	0.039342
TC>NN_GA	0.00144585	0.0350454	0.00473235
TC>NN_GG	0.00239791	1.38e-10	0.00248451
TC>NN_GT	0.00246882	0.0139901	2e-20
TG>NN_AA	0.00833908	0.00393659	0.0151229
TG>NN_AC	0.00090307	0.00277681	0.00275846
TG>NN_AT	0.153581	0.0302584	2e-20
TG>NN_CA	0.0130492	0.0663382	0.0888224
TG>NN_CC	0.00495053	0.011236	0.0166485
TG>NN_CT	0.0523081	0.0156009	0.0361816
TG>NN_GA	9.98e-12	0.017288	2e-10
TG>NN_GC	0.00314894	3.88e-11	0.00262856
TG>NN_GT	0.0135819	0.00275681	0.0105352
TT>NN_AA	0.00195128	0.00897709	0.0347108
TT>NN_AC	0.00087634	0.0049335	0.00441712
TT>NN_AG	6.23e-12	0.00407204	0.00353412
TT>NN_CA	0.00252351	0.0174598	0.00683134
TT>NN_CC	0.00137745	0.00951884	0.0180954
TT>NN_CG	4.28e-11	0.0188597	1.47e-10
TT>NN_GA	0.00082042	2.08e-20	0.00995824
TT>NN_GC	8.6e-12	0.00157164	1.91e-10
TT>NN_GG	0.00126867	0.00535583	0.00501631

### Sheet: Table_S5-DBS Exposures
Supplementary Table 5. DBS Exposures
	Signature1	Signature2	Signature3
BaP_5nM_DMSO_rep1	802	5.62e-09	7.66e-07
BaP_5nM_DMSO_rep2	140.818	37.182	3.06e-12
BaP_5nM_DMSO_rep3	70.0467	32.952	15.0013
BaP_5nM_DMSO_rep4	148.664	19.7503	21.586
control_acetone_rep1	2.65733	14.2428	8.09984
control_acetone_rep2	2.93305	3.94e-07	29.067
control_acetone_rep3	2.36e-12	56	2.2e-06
control_DMSO_rep1	2.46e-12	1.02e-06	46
control_DMSO_rep2	7.48e-07	1.7e-07	36
control_DMSO_rep3	1.50837	15.4508	17.0408
control_rep1	2.41e-12	24.6171	18.3829
control_rep2	1.08e-11	3.05e-07	19
control_rep3	2.15104	24.4991	11.3499
NNK_0.01nM_DMSO_rep1	0.402065	15.2161	15.3818
NNK_0.01nM_DMSO_rep2	1.4e-07	4.44e-07	43
NNK_0.01nM_DMSO_rep3	3.8796	7.98101	33.1394
NNK_0.01nM_DMSO_rep4	5.27264	13.4779	16.2495
NNK_1.0nM_DMSO_rep1	4.94644	30.0435	23.01
NNK_1.0nM_DMSO_rep2	1.13e-06	2.95e-08	36
NNK_1.0nM_DMSO_rep3	2.36e-12	57	5.67e-07
NNK_1.0nM_DMSO_rep4	1.55e-08	45	3.86e-07
NTCU_0.5nM_Acetone_rep1	7.85068	60.1493	2.47e-12
NTCU_0.5nM_Acetone_rep2	6.38871	58.4	6.21125
NTCU_0.5nM_Acetone_rep3	7.19783	71.846	11.9562
NTCU_0.5nM_Acetone_rep4	6.67749	86.3225	2.43e-12

### Sheet: Table_S6-IND Signatures
Supplementary Table 6. IND Signatures
	Signature1	Signature2	Signature3
DEL_C_1_0	0.0458089	0.0652708	0.0117554
DEL_C_1_1	0.0106826	0.139416	0.0147964
DEL_C_1_2	1e-20	0.189136	0.00494855
DEL_C_1_3	0.00240503	0.0946228	1.26e-20
DEL_C_1_4	1.51e-09	0.0629162	1.26e-20
DEL_C_1_5+	0.00252672	0.0318922	0.00511426
DEL_T_1_0	0.0332943	0.0431189	0.0157012
DEL_T_1_1	0.0262351	0.0538665	0.011327
DEL_T_1_2	0.0326357	0.016542	0.00880949
DEL_T_1_3	0.028885	0.0176459	8.51e-05
DEL_T_1_4	0.0250421	0.0129079	0.00641487
DEL_T_1_5+	0.0273773	0.0185623	0.229717
INS_C_1_0	0.0270639	0.00226398	0.00233788
INS_C_1_1	0.00659883	0.0014728	0.00109247
INS_C_1_2	0.00031579	0.00182771	0.0061299
INS_C_1_3	0.00275493	0.00491464	2.09e-18
INS_C_1_4	0.00016376	0.00284077	1.26e-20
INS_C_1_5+	0.00472836	0.00500664	0.00271686
INS_T_1_0	0.0131073	0.0126266	0.00668538
INS_T_1_1	0.0163334	0.0363329	0.00228779
INS_T_1_2	0.0104556	0.0104617	0.00306812
INS_T_1_3	0.00665996	0.0159409	0.00287421
INS_T_1_4	0.0168356	0.00731425	1.28e-12
INS_T_1_5+	0.0366054	0.0215224	0.258196
DEL_repeats_2_0	0.0132316	0.00868788	0.00148325
DEL_repeats_2_1	0.0247173	0.00676539	0.00652173
DEL_repeats_2_2	0.00799004	0.01021	5.44e-18
DEL_repeats_2_3	0.00118034	7.99e-21	0.00236742
DEL_repeats_2_4	0.00012296	0.00047966	0.00071875
DEL_repeats_2_5+	0.0415541	0.00647827	0.0182026
DEL_repeats_3_0	0.00701809	0.00117159	0.00061308
DEL_repeats_3_1	0.0141991	0.00213016	0.00627609
DEL_repeats_3_2	9.87e-11	7.99e-21	0.00176061
DEL_repeats_3_3	0.00082873	7.99e-21	0.00080816
DEL_repeats_3_4	0.00105549	7.99e-21	0.00185971
DEL_repeats_3_5+	0.00285318	7.99e-21	0.00149468
DEL_repeats_4_0	0.00547367	0.00132603	0.00382749
DEL_repeats_4_1	0.00131616	7.99e-21	0.00109725
DEL_repeats_4_2	0.0003541	7.99e-21	0.00085108
DEL_repeats_4_3	0.00109652	0.00041771	1.26e-20
DEL_repeats_4_4	0.00044737	7.99e-21	1.13e-11
DEL_repeats_4_5+	0.00168941	7.99e-21	0.00156604
DEL_repeats_5+_0	0.0755352	0.0120878	0.0329608
DEL_repeats_5+_1	0.00565994	0.00256312	0.00874099
DEL_repeats_5+_2	0.0017895	7.99e-21	1.81e-11
DEL_repeats_5+_3	0.00044737	7.99e-21	2.92e-11
DEL_repeats_5+_4	0.00030171	7.99e-21	0.00093354
DEL_repeats_5+_5+	0.00111109	0.00020564	1.26e-20
INS_repeats_2_0	0.0116164	0.0144525	0.00791576
INS_repeats_2_1	0.00498569	0.00134057	0.0070348
INS_repeats_2_2	0.00135475	0.00184116	0.00306214
INS_repeats_2_3	0.00037174	0.00037964	0.00402524
INS_repeats_2_4	1.4e-11	7.99e-21	0.00105637
INS_repeats_2_5+	0.00072621	0.00032817	0.00531888
INS_repeats_3_0	0.00323187	0.00189973	0.00951094
INS_repeats_3_1	0.00904583	0.00050978	1.26e-20
INS_repeats_3_2	0.00402021	0.00020459	1.26e-20
INS_repeats_3_3	3.41e-11	3.43e-12	2.83e-11
INS_repeats_3_4	3.41e-11	3.43e-12	2.83e-11
INS_repeats_3_5+	3.41e-11	3.43e-12	2.83e-11
INS_repeats_4_0	0.0105943	0.0029144	1.26e-20
INS_repeats_4_1	0.0121304	0.00088246	0.00680949
INS_repeats_4_2	0.00085921	7.99e-21	0.00111232
INS_repeats_4_3	3.41e-11	3.43e-12	2.83e-11
INS_repeats_4_4	0.00022369	1.97e-12	1.26e-20
INS_repeats_4_5+	3.41e-11	3.43e-12	2.83e-11
INS_repeats_5+_0	0.0786526	0.013389	0.124699
INS_repeats_5+_1	0.0112024	0.0016955	0.00155066
INS_repeats_5+_2	9.69e-05	7.99e-21	0.00125588
INS_repeats_5+_3	3.41e-11	3.43e-12	2.83e-11
INS_repeats_5+_4	3.41e-11	3.43e-12	2.83e-11
INS_repeats_5+_5+	3.41e-11	3.43e-12	2.83e-11
DEL_MH_2_1	0.0227628	0.00787088	0.0125731
DEL_MH_3_1	0.00896153	0.00096718	0.00214075
DEL_MH_3_2	0.0103311	0.00190035	0.00995452
DEL_MH_4_1	0.00744024	0.00043878	0.00265303
DEL_MH_4_2	0.00365481	0.00081473	0.0051301
DEL_MH_4_3	0.00781448	0.00126528	0.00130645
DEL_MH_5+_1	0.0685231	0.00948985	0.0309876
DEL_MH_5+_2	0.0366223	0.00540262	0.023643
DEL_MH_5+_3	0.0329472	0.00263326	0.00298704
DEL_MH_5+_4	0.0106468	0.00153601	0.00517218
DEL_MH_5+_5+	0.0546949	0.00689753	0.0439597

### Sheet: Table_S7-IND Exposures
Supplementary Table 7. IND Exposures
	Signature1	Signature2	Signature3
BaP_5nM_DMSO_rep1	9.08763	2840.65	0.265621
BaP_5nM_DMSO_rep2	0.00533569	555.896	338.099
BaP_5nM_DMSO_rep3	34.8573	375.253	362.89
BaP_5nM_DMSO_rep4	3.46e-07	607.415	359.585
control_acetone_rep1	99.5867	1.81927	139.594
control_acetone_rep2	87.7573	4.3e-12	140.243
control_acetone_rep3	293.008	15.2547	169.737
control_DMSO_rep1	238.534	16.4433	114.022
control_DMSO_rep2	122.652	2.51e-09	168.348
control_DMSO_rep3	115.112	8.9453	156.943
control_rep1	250.49	17.1794	102.331
control_rep2	125.857	5.37438	39.7689
control_rep3	221.188	6.81193	4.95e-12
NNK_0.01nM_DMSO_rep1	56.2747	4.11e-12	239.725
NNK_0.01nM_DMSO_rep2	212.256	7.18154	25.562
NNK_0.01nM_DMSO_rep3	282.998	19.2811	59.7208
NNK_0.01nM_DMSO_rep4	214.371	10.4575	41.1717
NNK_1.0nM_DMSO_rep1	226.797	18.3693	35.8341
NNK_1.0nM_DMSO_rep2	139.086	9.42469	32.4894
NNK_1.0nM_DMSO_rep3	231.056	21.8022	124.142
NNK_1.0nM_DMSO_rep4	214.288	13.1373	124.574
NTCU_0.5nM_Acetone_rep1	249.438	25.4297	134.133
NTCU_0.5nM_Acetone_rep2	271.958	29.2881	162.754
NTCU_0.5nM_Acetone_rep3	294.069	31.1606	184.77
NTCU_0.5nM_Acetone_rep4	263.761	27.6283	157.611
